# Spatially distinct ECM-producing fibroblasts and myonuclei orchestrate early adaptation to mechanical loading in the human muscle-tendon unit

**DOI:** 10.1101/2025.08.28.672815

**Authors:** Ask Møbjerg, Danielle Steffen, Peter Schjerling, Jens Rithamer Jakobsen, Anja Jokipii-Utzon, Mykhailo Y. Batiuk, Konstantin Khodosevich, Michael Rindom Krogsgaard, Valerio Izzi, Abigail L. Mackey, Michael Kjaer, Ching-Yan Chloé Yeung

## Abstract

Mechanical loading drives structural and functional improvements in muscle and tendon, protecting against injury at their interface – the myotendinous junction (MTJ) – and within the tendon matrix. However, the early cellular and molecular events that initiate these adaptations in humans remain poorly understood. To investigate this, we applied single nucleus RNA sequencing and in situ hybridization to map the acute transcriptional response of the human muscle-tendon unit to a single bout of eccentric resistance exercise, with a focus on extracellular matrix (ECM) regulation. We identified four transcriptionally distinct fibroblast subtypes expressing key ECM components, including *COL1A1* and *DCN*. Three of these subtypes were localized to tendon and responded to exercise: two were spatially restricted to the collagen fascicles or the MTJ, while the third, enriched in the interfascicular matrix (IFM), exhibited the strongest response. This IFM population, marked by *PDGFRA*, upregulated *PRG4* and *VCAN*, ECM genes linked to tissue lubrication and resilience. In parallel, exercise induced dynamic ECM regulation in myonuclei, particularly in a distinct subset of type II myonuclei at the MTJ that expanded in number and robustly upregulated *COL22A1*, a collagen essential for MTJ integrity. Together, these findings uncover a spatially organized, cell type-specific program of ECM remodeling in response to mechanical load, offering new insight into the early molecular events of human muscle-tendon adaptation.
