## Supplementary material for "Spatially distinct ECM-producing fibroblasts and myonuclei orchestrate early adaptation to mechanical loading in the human muscle-tendon unit": Data S7: M├╕bjerg_Data S7.xlsx

### Sheet: Sheet 1
Fib1
Biological Process (Gene Ontology)
#term ID	term description	observed gene count	background gene count	strength	signal	false discovery rate	matching proteins in your network (IDs)	matching proteins in your network (labels)
GO:0065008	Regulation of biological quality	23	3654	0.44	0.35	0.0137	9606.ENSP00000003302,9606.ENSP00000216117,9606.ENSP00000261263,9606.ENSP00000262746,9606.ENSP00000264832,9606.ENSP00000273550,9606.ENSP00000274289,9606.ENSP00000279227,9606.ENSP00000298159,9606.ENSP00000307900,9606.ENSP00000312649,9606.ENSP00000345347,9606.ENSP00000350170,9606.ENSP00000350314,9606.ENSP00000366525,9606.ENSP00000374455,9606.ENSP00000376753,9606.ENSP00000385571,9606.ENSP00000421326,…	USP28,HMOX1,RAB21,PRDX1,ICAM1,FTH1,PLK2,FERMT3,CFL2,GLUL,PPARGC1B,HMGB1,FXR1,BCO2,FTL,SQSTM1,GIPC1,HIPK2,ATP2C1,NR4A1,DEDD2,PTGES3,HNRNPU
Cellular Component (Gene Ontology)
#term ID	term description	observed gene count	background gene count	strength	signal	false discovery rate	matching proteins in your network (IDs)	matching proteins in your network (labels)
GO:0044754	Autolysosome	3	12	2.04	0.72	0.0101	9606.ENSP00000273550,9606.ENSP00000366525,9606.ENSP00000374455	FTH1,FTL,SQSTM1
GO:0008043	Intracellular ferritin complex	2	2	2.64	0.62	0.0207	9606.ENSP00000273550,9606.ENSP00000366525	FTH1,FTL
Subcellular Localization (COMPARTMENTS)
#term ID	term description	observed gene count	background gene count	strength	signal	false discovery rate	matching proteins in your network (IDs)	matching proteins in your network (labels)
GOCC:0044754	Autolysosome	3	15	1.94	0.61	0.0203	9606.ENSP00000273550,9606.ENSP00000366525,9606.ENSP00000374455	FTH1,FTL,SQSTM1
GOCC:0005829	Cytosol	18	3054	0.41	0.3	0.0388	9606.ENSP00000001008,9606.ENSP00000216117,9606.ENSP00000261263,9606.ENSP00000262177,9606.ENSP00000267884,9606.ENSP00000273550,9606.ENSP00000274289,9606.ENSP00000296464,9606.ENSP00000307305,9606.ENSP00000307900,9606.ENSP00000312649,9606.ENSP00000350170,9606.ENSP00000366525,9606.ENSP00000374455,9606.ENSP00000376753,9606.ENSP00000382828,9606.ENSP00000440864,9606.ENSP00000482075	FKBP4,HMOX1,RAB21,DNAJB6,SRP14,FTH1,PLK2,HSPA4L,DDIT4,GLUL,PPARGC1B,FXR1,FTL,SQSTM1,GIPC1,MAP3K7CL,NR4A1,PTGES3
GOCC:0008043	Intracellular ferritin complex	2	3	2.47	0.52	0.0388	9606.ENSP00000273550,9606.ENSP00000366525	FTH1,FTL
GOCC:0005615	Extracellular space	10	1027	0.63	0.35	0.0418	9606.ENSP00000216117,9606.ENSP00000262746,9606.ENSP00000264832,9606.ENSP00000273550,9606.ENSP00000282397,9606.ENSP00000298159,9606.ENSP00000307900,9606.ENSP00000345347,9606.ENSP00000366525,9606.ENSP00000374455	HMOX1,PRDX1,ICAM1,FTH1,FLT1,CFL2,GLUL,HMGB1,FTL,SQSTM1
GOCC:0065010	Extracellular membrane-bounded organelle	7	473	0.81	0.39	0.0418	9606.ENSP00000262746,9606.ENSP00000264832,9606.ENSP00000273550,9606.ENSP00000298159,9606.ENSP00000307900,9606.ENSP00000366525,9606.ENSP00000374455	PRDX1,ICAM1,FTH1,CFL2,GLUL,FTL,SQSTM1
GOCC:1903561	Extracellular vesicle	7	500	0.79	0.38	0.0452	9606.ENSP00000262746,9606.ENSP00000264832,9606.ENSP00000273550,9606.ENSP00000298159,9606.ENSP00000307900,9606.ENSP00000366525,9606.ENSP00000374455	PRDX1,ICAM1,FTH1,CFL2,GLUL,FTL,SQSTM1
Fib2
No significant enrichment detected
Fib3
Biological Process (Gene Ontology)
#term ID	term description	observed gene count	background gene count	strength	signal	false discovery rate	matching proteins in your network (IDs)	matching proteins in your network (labels)
GO:0072359	Circulatory system development	17	901	0.62	0.45	0.0094	9606.ENSP00000223095,9606.ENSP00000225831,9606.ENSP00000242480,9606.ENSP00000260356,9606.ENSP00000307900,9606.ENSP00000313681,9606.ENSP00000316729,9606.ENSP00000317904,9606.ENSP00000318057,9606.ENSP00000326737,9606.ENSP00000330341,9606.ENSP00000358532,9606.ENSP00000359114,9606.ENSP00000360762,9606.ENSP00000366898,9606.ENSP00000406482,9606.ENSP00000491215	SERPINE1,CCL2,EGR2,THBS1,GLUL,SPHK1,RHOJ,GYS1,EGR3,TNFRSF12A,SOCS3,RBM20,COL11A1,ANKRD1,HIF3A,THSD7A,HNRNPU
GO:0001568	Blood vessel development	12	505	0.72	0.39	0.0267	9606.ENSP00000223095,9606.ENSP00000225831,9606.ENSP00000242480,9606.ENSP00000260356,9606.ENSP00000307900,9606.ENSP00000313681,9606.ENSP00000316729,9606.ENSP00000318057,9606.ENSP00000326737,9606.ENSP00000330341,9606.ENSP00000366898,9606.ENSP00000406482	SERPINE1,CCL2,EGR2,THBS1,GLUL,SPHK1,RHOJ,EGR3,TNFRSF12A,SOCS3,HIF3A,THSD7A
GO:0048731	System development	36	3867	0.31	0.3	0.0272	9606.ENSP00000218388,9606.ENSP00000221452,9606.ENSP00000223095,9606.ENSP00000225831,9606.ENSP00000242480,9606.ENSP00000250896,9606.ENSP00000255409,9606.ENSP00000260356,9606.ENSP00000262177,9606.ENSP00000265077,9606.ENSP00000290551,9606.ENSP00000297508,9606.ENSP00000300006,9606.ENSP00000307900,9606.ENSP00000308117,9606.ENSP00000313681,9606.ENSP00000316729,9606.ENSP00000317904,9606.ENSP00000318057,…	TIMP1,RELB,SERPINE1,CCL2,EGR2,MKNK2,CHI3L1,THBS1,DNAJB6,VCAN,BTG2,MICALL2,BMERB1,GLUL,CD248,SPHK1,RHOJ,GYS1,EGR3,TNFRSF12A,SOCS3,ENAH,RBM20,COL11A1,ANKRD1,HIF3A,SLC39A14,SLC4A7,TESPA1,THSD7A,FREM1,RANBP3L,PALLD,KIRREL3,ZFP36,HNRNPU
GO:2000351	Regulation of endothelial cell apoptotic process	5	51	1.34	0.46	0.0272	9606.ENSP00000223095,9606.ENSP00000225831,9606.ENSP00000260356,9606.ENSP00000264832,9606.ENSP00000308117	SERPINE1,CCL2,THBS1,ICAM1,CD248
GO:1904035	Regulation of epithelial cell apoptotic process	6	106	1.1	0.43	0.0298	9606.ENSP00000223095,9606.ENSP00000225831,9606.ENSP00000260356,9606.ENSP00000264832,9606.ENSP00000308117,9606.ENSP00000471239	SERPINE1,CCL2,THBS1,ICAM1,CD248,ZFP36
GO:0001525	Angiogenesis	9	325	0.79	0.36	0.0434	9606.ENSP00000223095,9606.ENSP00000225831,9606.ENSP00000260356,9606.ENSP00000307900,9606.ENSP00000316729,9606.ENSP00000318057,9606.ENSP00000326737,9606.ENSP00000366898,9606.ENSP00000406482	SERPINE1,CCL2,THBS1,GLUL,RHOJ,EGR3,TNFRSF12A,HIF3A,THSD7A
Cellular Component (Gene Ontology)
#term ID	term description	observed gene count	background gene count	strength	signal	false discovery rate	matching proteins in your network (IDs)	matching proteins in your network (labels)
GO:0031012	Extracellular matrix	13	552	0.72	0.57	0.0029	9606.ENSP00000218388,9606.ENSP00000223095,9606.ENSP00000255409,9606.ENSP00000260356,9606.ENSP00000264832,9606.ENSP00000265077,9606.ENSP00000308117,9606.ENSP00000331902,9606.ENSP00000359114,9606.ENSP00000373298,9606.ENSP00000387228,9606.ENSP00000399679,9606.ENSP00000412940	TIMP1,SERPINE1,CHI3L1,THBS1,ICAM1,VCAN,CD248,COL4A5,COL11A1,COLQ,LRRTM4,PRG4,FREM1
GO:0062023	Collagen-containing extracellular matrix	10	407	0.74	0.46	0.0122	9606.ENSP00000218388,9606.ENSP00000223095,9606.ENSP00000260356,9606.ENSP00000264832,9606.ENSP00000265077,9606.ENSP00000331902,9606.ENSP00000359114,9606.ENSP00000373298,9606.ENSP00000399679,9606.ENSP00000412940	TIMP1,SERPINE1,THBS1,ICAM1,VCAN,COL4A5,COL11A1,COLQ,PRG4,FREM1
Subcellular Localization (COMPARTMENTS)
#term ID	term description	observed gene count	background gene count	strength	signal	false discovery rate	matching proteins in your network (IDs)	matching proteins in your network (labels)
GOCC:0030312	External encapsulating structure	10	259	0.93	0.74	0.00083	9606.ENSP00000218388,9606.ENSP00000223095,9606.ENSP00000255409,9606.ENSP00000260356,9606.ENSP00000264832,9606.ENSP00000265077,9606.ENSP00000308117,9606.ENSP00000331902,9606.ENSP00000359114,9606.ENSP00000373298	TIMP1,SERPINE1,CHI3L1,THBS1,ICAM1,VCAN,CD248,COL4A5,COL11A1,COLQ
GOCC:0031012	Extracellular matrix	10	259	0.93	0.74	0.00083	9606.ENSP00000218388,9606.ENSP00000223095,9606.ENSP00000255409,9606.ENSP00000260356,9606.ENSP00000264832,9606.ENSP00000265077,9606.ENSP00000308117,9606.ENSP00000331902,9606.ENSP00000359114,9606.ENSP00000373298	TIMP1,SERPINE1,CHI3L1,THBS1,ICAM1,VCAN,CD248,COL4A5,COL11A1,COLQ
GOCC:0062023	Collagen-containing extracellular matrix	8	198	0.95	0.63	0.0032	9606.ENSP00000218388,9606.ENSP00000223095,9606.ENSP00000260356,9606.ENSP00000264832,9606.ENSP00000265077,9606.ENSP00000331902,9606.ENSP00000359114,9606.ENSP00000373298	TIMP1,SERPINE1,THBS1,ICAM1,VCAN,COL4A5,COL11A1,COLQ
